# North Pontic crossroads: Mobility in Ukraine from the Bronze Age to the early modern period

**DOI:** 10.1101/2024.05.24.595769

**Authors:** Lehti Saag, Olga Utevska, Stanislav Zadnikov, Iryna Shramko, Kyrylo Gorbenko, Mykola Bandrivskyi, Dmytro Pavliv, Igor Bruyako, Denys Grechko, Vitalii Okatenko, Gennadi Toshev, Svitlana Andrukh, Vira Radziyevska, Yurii Buynov, Viktoriia Kotenko, Oleksandr Smyrnov, Oleg Petrauskas, Borys Magomedov, Serhii Didenko, Anatolii Heiko, Roman Reida, Serhii Sapiehin, Viktor Aksonov, Oleksii Laptiev, Svyatoslav Terskyi, Viacheslav Skorokhod, Vitalii Zhyhola, Yurii Sytyi, Mari Järve, Christiana Lyn Scheib, Kyriaki Anastasiadou, Monica Kelly, Mia Williams, Marina Silva, Christopher Barrington, Alexandre Gilardet, Ruairidh Macleod, Pontus Skoglund, Mark G. Thomas

**Author notes:** Corresponding authors Lehti Saag, Pontus Skoglund, Mark G. Thomas. Estonian Biocentre, Institute of Genomics, University of Tartu, Tartu 51010, Estonia (Lehti Saag). Lead Contact: Lehti Saag.

## Abstract

The North Pontic region, which encompasses present-day Ukraine, was a crossroads of migration as it connected the vast Eurasian Steppe with Central Europe. We generated shotgun-sequenced genomic data for 91 individuals dating from around 7,000 BCE to 1,800 CE to study migration and mobility history in the region, with a particular focus on historically attested migrating groups during the Iron Age and the medieval period, such as Scythian, Chernyakhiv, Saltiv and Nogai associated peoples. We infer a high degree of temporal heterogeneity in ancestry, with fluctuating genetic affinities to present-day Western European, Eastern European, Western Steppe and East Asian groups. We also infer high heterogeneity in ancestry within geographically, culturally and socially defined groups. Despite this, we find that ancestry components which are widespread in Eastern and Central Europe have been present in the Ukraine region since the Bronze Age.
