## Supplementary material for "North Pontic crossroads: Mobility in Ukraine from the Bronze Age to the early modern period": Table S1

### Sheet: TableS1
#	Individual	Site	Location within site	Region	Latitude	Longitude	Archaeological culture	Archaeological subgroup	Regional period	Date	Date BP	Dating lab ID	Morph. sex	Morph. age	Artefacts	Sample type	Raw reads	endoDNA %	5' C=>T %	MT cont.	Male X cont.	WG cov.	MT cov.	Y cov.	X cov.	Gen. sex	MT hg	Y hg	Autos. anal.	Analysis label	Date range
1	UKR008	Mamay-Gora	burial 26	Zaporizhzhia	47.4328	34.2726	Neolithic period	steppe, Northern Black Sea region	Neolithic	7000-6000 BCE						Tooth	617924078	1.12977	38.9291	0.08		0.0872	20.7	0.0286	0.0465	XY	U4c2	R1b14-V88	+	UkrN_?	excl
2	UKR119	Kalmius	sample 3	Mariupol	47.0928	37.5657	Neolithic period		Neolithic	7000-6000 BCE						Bone	52061408	0.0907433	28.0398
3	UKR057	Kumy	kurgan 6, burial 11	Kharkiv	49.325	35.3702	Yamna Culture	forest-steppe, Siversky Donets basin	Early Bronze Age	4000-3000 BCE						Tooth	2635889	0.01	3.57
4	UKR059	Kumy	kurgan 6, burial 7	Kharkiv	49.325	35.3702	Yamna Culture	forest-steppe, Siversky Donets basin	Early Bronze Age	4000-3000 BCE						Tooth	2672171	0.2	61.23
5	UKR010	Mamay-Gora	kurgan I, burial 6	Zaporizhzhia	47.4328	34.2726	Zrubna Culture	steppe, Northern Black Sea region	Bronze Age	2000 BCE						Bone	3048207	0.3	5.18
6	UKR055	Sukha Gomilsha	kurgan, burial 3/1985-82	Kharkiv	49.5471	36.3625	Zrubna Culture	forest-steppe, Siversky Donets basin	Bronze Age	1873-1566 cal BCE	3404±35	UBA-48163			vessel	Tooth	692640652	1.89901	41.84	0.01		0.0346	4.63	0.000685	0.0344	XX	H5a1	-	+	UkrBA_Zrubna	LBAEIA
7	UKR064	Kumy	kurgan 6, burial 4	Kharkiv	49.325	35.3702	Zrubna Culture	forest-steppe, Siversky Donets basin	Bronze Age	2000 BCE						Tooth	2218125	0.03	37.78
8	UKR163	Vypovziv	burial 4	Chernigiv	50.946	30.8039	Sosnitza Culture		Bronze Age	3000-1000 BCE						Tooth	1786409	4.27	38.17
9	UKR170	Petrykiv	burial 35	Ternopil	49.5345	25.5798	Vysotska Culture (early period)		Final Bronze - Early Iron Age	1300-800 BCE				18–20	large pot fragment	Tooth	169370201	5	38.18	0.03		0.0537	9.5	0.0161	0.0265	XY	U2e2a1	R1a1'4	+	UkrFBA/EIA_Vysotska_Early	LBAEIA
10	UKR171	Petrykiv	burial 58	Ternopil	49.5345	25.5798	Vysotska Culture (early period)		Final Bronze - Early Iron Age	1278-1055 cal BCE	2967±30	UBA-48172	male		small bronze ring	Tooth	76544310	14.46	36.27	0.03		0.0573	109	0.0172	0.0288	XY	U5a1a2b	R1a1'5	+	UkrFBA/EIA_Vysotska_Early	LBAEIA
11	UKR149	Dykyi Sad	moat of the "Citadel" (р.13, lower layer), female adult	Mykolaiv	46.9804	31.9837	Bilozerska Culture	left bank of Ingul, Pre Cimmerians	Final Bronze Age	1200-1000 BCE			female		ceramic fragments	Tooth	127661702	84.96	20.24	0.02		1.31	113	0.0139	1.3	XX	U4a1	-	+	UkrFBA_Bilozerska_Pre-Cimmerian	LBAEIA
12	UKR150	Dykyi Sad	outer suburbs. Square with houses and ritual pits. Pit №8 н/с, female juvenile	Mykolaiv	46.9804	31.9837	Bilozerska Culture	left bank of Ingul, Pre Cimmerians	Final Bronze Age	1200-1000 BCE					pot remains	Tooth	296947747	4.13	24.94	0.03		0.0963	115	0.0295	0.0491	XY	N1a1a1a1	R1a1'4	+	UkrFBA_Bilozerska_Pre-Cimmerian	LBAEIA
13	UKR066	Kumy	kurgan 6, burial 5	Kharkiv	49.325	35.3702	Cimmerian Culture	forest-steppe, Siversky Donets basin, nomads	Early Iron Age	1195-919 cal BCE	2865±39	UBA-48150	male	35–36	no artefacts	Tooth	213476589	47.29	47	0.02	0.0291015	0.451	22.6	0.137	0.233	XY	HV1a1a	Q1g-YP4000	+	UkrFBA/EIA_Cimmerian	LBAEIA
14	UKR167	Rovantsi	burial 9	Volyn	50.7253	25.3614	Lusatian Culture	Ulvivok-Rovantsi	Final Bronze - Early Iron Age	1000-700 BCE			male	30–40	no artefacts	Tooth	196720292	74.9	24.11	0.02		1.95	240	0.0218	1.92	XX	J1c3g	-	+	UkrFBA/EIA_Lusatian	LBAEIA
15	UKR168	Rovantsi	burial 44	Volyn	50.7253	25.3614	Lusatian Culture	Ulvivok-Rovantsi	Final Bronze - Early Iron Age	1000-700 BCE					no artefacts	Tooth	214362658	51.11	29.48	0.02		0.852	80.3	0.0116	0.797	XX	K1a4a1e	-	+	UkrFBA/EIA_Lusatian	LBAEIA
16	UKR169	Rovantsi	burial 69	Volyn	50.7253	25.3614	Lusatian Culture	Ulvivok-Rovantsi	Final Bronze - Early Iron Age	1000-700 BCE					no artefacts	Tooth	544382249	2.11	30.43	0.03		0.0852	147	0.0254	0.0421	XY	H1an1	R1a1'5	+	UkrFBA/EIA_Lusatian	LBAEIA
17	UKR000	Kartal	burial 132	Odesa	45.32	28.412	Thracian Hallstatt	Lower Danube, possible Illyrian or/and Iranian components	Early Iron Age	900-798 cal BCE	2676±30	UBA-48160			lower jaw of small cattle, small black-clay jug	Tooth	365689009	35.87	27.82	0.02		1.17	167	0.0142	1.15	XX	U4a2a	-	+	UkrEIA_ThracianHallstatt_2	LBAEIA
18	UKR001	Kartal	burial 11/124	Odesa	45.32	28.412	Thracian Hallstatt	Lower Danube, possible Illyrian or/and Iranian components	Early Iron Age	900-700 BCE					small black-clay cup-shaped vessel	Tooth	428070465	37.24	35.98	0.02		1.02	91.4	0.0156	1	XX	K1a	-	+	UkrEIA_ThracianHallstatt	LBAEIA
19	UKR002	Kartal	burial 19	Odesa	45.32	28.412	Thracian Hallstatt	Lower Danube, possible Illyrian or/and Iranian components	Early Iron Age	900-700 BCE					black polished goblet, iron knife	Tooth	43573045	84.62	16.17	0.01	0.00776912	0.422	45.8	0.129	0.214	XY	U5b1a	C6-Z38888	+	UkrEIA_ThracianHallstatt	LBAEIA
20	UKR005	Kartal	burial 103	Odesa	45.32	28.412	Thracian Hallstatt	Lower Danube, possible Illyrian or/and Iranian components	Early Iron Age	900-700 BCE					moulded rhyton-shaped vessel, bronze tip of a belt, polished bowl fragment	Tooth	34203106	13.7	50.18	0.01		0.0262	1.92	0.00802	0.0137	XY	T2	?	+	UkrEIA_ThracianHallstatt	LBAEIA
21	UKR006	Kartal	burial 109	Odesa	45.32	28.412	Thracian Hallstatt	Lower Danube, possible Illyrian or/and Iranian components	Early Iron Age	900-700 BCE					low black-clay bowl, bronze fibula, very small white beads, small bronze plaque	Tooth	82747402	11.25	25.02	0.02		0.0516	34.6	0.000754	0.0502	XX	U5a1h	-	+	UkrEIA_ThracianHallstatt	LBAEIA
22	UKR007	Kartal	burial 126	Odesa	45.32	28.412	Thracian Hallstatt	Lower Danube, possible Illyrian or/and Iranian components	Early Iron Age	996-831 cal BCE	2767±29	UBA-48161			small black-clay vessel	Tooth	222732987	18.07	30.61	0.02	0.0049975	0.313	47.6	0.0948	0.159	XY	T1a1	E2a1	+	UkrEIA_ThracianHallstatt	LBAEIA
23	UKR173	Zhukiv	burial 8	Ternopil	49.5112	24.9511	Vysotska Culture (late period)		Early Iron Age	900-700 BCE						Tooth	2651381	0.51	33.28
24	UKR033	Medvyn	kurgan 3, гр.II	Kyiv	49.4054	30.8469	Scythian Culture	forest-steppe, right bank of Dnipro, Illirian-Thracian basis	Early Iron Age	700-600 BCE						Tooth	2079089	2.19	47.03
25	UKR035AB	Medvyn	1984, kurgan 22, burial 1, № 405-406	Kyiv	49.4054	30.8469	Scythian Culture	forest-steppe, right bank of Dnipro, Illirian-Thracian basis	Early Iron Age	700-600 BCE			#N/A	#N/A	#N/A	Tooth	343742554	67.1452	22.345	0.02	0.0094915	1.69	280	0.515	0.85	XY	U5a1g1	R1a1	+	UkrEIA_Scythian_RightDnipro_IllThr	SEIA
26	UKR036	Medvyn	Girchakiv Lis, Group I, kurgan I, burial 1	Kyiv	49.4054	30.8469	Scythian Culture	forest-steppe, right bank of Dnipro, Illirian-Thracian basis	Early Iron Age	773-426 cal BCE	2481±31	UBA-48165			quiver set, spear, meat food	Tooth	89181991	88.48	19.71	0.02	0.00446437	0.738	184	0.224	0.369	XY	C4b	R1a1'2	+	UkrEIA_Scythian_RightDnipro_IllThr_2	SEIA
27	UKR039	Medvyn	Girchakiv Lis, Group II, kurgan 3, burial 1	Kyiv	49.4054	30.8469	Scythian Culture	forest-steppe, right bank of Dnipro, Illirian-Thracian basis	Early Iron Age	700-600 BCE					iron spearhead	Tooth	68407822	12.71	20.26	0.02		0.0598	11.2	0.0183	0.0302	XY	U5a1a1a	R1a	+	UkrEIA_Scythian_RightDnipro_IllThr	SEIA
28	UKR040	Medvyn	1984, kurgan 17, burial 1, № 1	Kyiv	49.4054	30.8469	Scythian Culture	forest-steppe, right bank of Dnipro, Illirian-Thracian basis	Early Iron Age	400-300 BCE						Tooth	2644555	8.68	18.1
29	UKR041	Medvyn	1984, kurgan 15, burial 1, № 217	Kyiv	49.4054	30.8469	Scythian Culture	forest-steppe, right bank of Dnipro, Illirian-Thracian basis	Early Iron Age	700-600 BCE						Tooth	2000287	0.01	0
30	UKR042	Medvyn	Girchakiv Lis, Group I, kurgan 3, burial 1	Kyiv	49.4054	30.8469	Scythian Culture	forest-steppe, right bank of Dnipro, Illirian-Thracian basis	Early Iron Age	779-539 cal BCE	2503±30	UBA-48166	female	25–30	bowl, three cups, ladle, bronze and bone arrowheads, mushroom-shaped bone parts of a quiver, necklaces of cowrie shells and opaque glass, iron knife	Tooth	165718143	17.03	23.03	0.03		0.17	60.9	0.00242	0.164	XX	T2a2	-	+	UkrEIA_Scythian_RightDnipro_IllThr	SEIA
31	UKR043	Medvyn	1984, kurgan, Group III, kurgan 22, burial ?	Kyiv	49.4054	30.8469	Scythian Culture	forest-steppe, right bank of Dnipro, Illirian-Thracian basis	Early Iron Age	700-600 BCE					three large bowls, stucco cup, iron knife, spinning wheel, scattered necklaces, bronze pendant	Tooth	360316017	18.607	25.36	0.02		0.372	42.5	0.00498	0.368	XX	U5a2b	-	+	UkrEIA_Scythian_RightDnipro_IllThr	SEIA
32	UKR044	Medvyn	1984, kurgan 22, burial 1, crypt 1, № 403	Kyiv	49.4054	30.8469	Scythian Culture	forest-steppe, right bank of Dnipro, Illirian-Thracian basis	Early Iron Age	700-600 BCE					three large bowls, stucco cup, iron knife, spinning wheel, scattered necklaces, bronze pendant	Tooth	76775781	74.11	18.82	0.02		0.424	132	0.00629	0.404	XX	H6a1b	-	+	UkrEIA_Scythian_RightDnipro_IllThr	SEIA
33	UKR077	Bilsk hillfort	Western fortification, ash hill 10, 2012, pit 22	Poltava	50.0933	34.596	Scythian Culture	forest-steppe, left bank of Dnipro, Illirian-Thracian basis	Early Iron Age	700-500 BCE						Tooth	2958570	0.38	32.77
34	UKR078	Bilsk hillfort	Western fortification, ash hill 10, 2011, square -21-22-ЩЭ, depth 0,75, pit 12	Poltava	50.0933	34.596	Scythian Culture	forest-steppe, left bank of Dnipro, Illirian-Thracian basis	Early Iron Age	755-408 cal BCE	2445±37	UBA-48164			moulded ware fragments, amphora fragment, two bronze arrowheads, iron three-bladed arrowhead, bone animal style psalium fragment, two fragmented iron bracelets	Tooth	114833010	69.9	20.85	0.02		0.819	253	0.0111	0.788	XX	H6a1b	-	+	UkrEIA_Scythian_LeftDnipro_IllThr	SEIA
35	UKR079	Bilsk hillfort	Estern fortification, 305/ 28-78	Poltava	50.0848	34.6671	Scythian Culture	forest-steppe, left bank of Dnipro, local agricultural tribes	Early Iron Age	500-300 BCE						Bone	3325662	0.05	4.65
36	UKR080	Bilsk hillfort	Estern fortification, 332-33 / 90	Poltava	50.0848	34.6671	Scythian Culture	forest-steppe, left bank of Dnipro, local agricultural tribes	Early Iron Age	500-300 BCE						Tooth	2523254	1.07	31.77
37	UKR081	Bilsk hillfort	Estern fortification, 2023/33-94	Poltava	50.0848	34.6671	Scythian Culture	forest-steppe, left bank of Dnipro, local agricultural tribes	Early Iron Age	500-300 BCE						Bone	3688237	0.02	6.33
38	UKR083	Bilsk hillfort	Estern fortification, № 205/32-1988, square - Я-14, depth 0,50 m., pit 8	Poltava	50.0848	34.6671	Scythian Culture	forest-steppe, left bank of Dnipro, local agricultural tribes	Early Iron Age	500-300 BCE					moulded ware fragments, thin wire bronze bracelet, four clay cone-shaped sinkers	Tooth	127551336	12.07	21.31	0.02		0.0802	16.9	0.0251	0.0403	XY	U4d3	R1a1'4	+	UkrEIA_Scythian_LeftDnipro_LocAgr	SEIA
39	UKR084	Bilsk hillfort	Estern fortification, № 389/30-88, square -114-Т, depth 0,40 m.	Poltava	50.0848	34.6671	Scythian Culture	forest-steppe, left bank of Dnipro, local agricultural tribes	Early Iron Age	500-300 BCE						Bone	3002153	0.02	1.68
40	UKR085	Bilsk hillfort	Estern fortification, burial 1, excavation 30	Poltava	50.0848	34.6671	Scythian Culture	forest-steppe, left bank of Dnipro, local agricultural tribes	Early Iron Age	500-300 BCE						Bone	3656628	0.09	24.53
41	UKR086	Bilsk hillfort	Skorobir, 2014, kurgan 1, burial 2, dromos	Poltava	50.0722	34.5593	Scythian Culture	forest-steppe, left bank of Dnipro, nomads	Early Iron Age	650-600 BCE						Tooth	73395	2.18	8.05
42	UKR087	Bilsk hillfort	Skorobir, 2013, kurgan 1, burial 1	Poltava	50.0722	34.5593	Scythian Culture	forest-steppe, left bank of Dnipro, local elite, Illirian-Thracian basis	Early Iron Age	650-600 BCE			female		bronze arrowhead in tibia, several sets of horse bridles, amphora, stucco jar, iron spear, leather quiver with 147 bronze tips, goat bones, beads, bronze pin fragments, iron knife, gold plaque	Tooth	78719876	69.97	23.89	0.02		0.4	75.4	0.00494	0.391	XX	H3v+16093	-	+	UkrEIA_Scythian_LeftDnipro_LocEl	SEIA
43	UKR088	Bilsk hillfort	Skorobir, kurgan 19	Poltava	50.0722	34.5593	Scythian Culture	forest-steppe, left bank of Dnipro, local elite	Early Iron Age	761-420 cal BCE	2467±28	UBA-48168	female		iron knife with bone handle, pottery fragments, goose bones, hare-shaped gold plaque	Tooth	128032632	58.03	29.66	0.02		0.457	40.8	0.0059	0.45	XX	U2b	-	+	UkrEIA_Scythian_LeftDnipro_LocEl	SEIA
44	UKR089	Bilsk hillfort	Skorobir, kurgan 6	Poltava	50.0722	34.5593	Scythian Culture	forest-steppe, left bank of Dnipro, local elite	Early Iron Age	500-300 BCE					bronze belt plates, iron bit, iron awl	Tooth	92009829	54.52	18.18	0.02	0.00828387	0.449	113	0.13	0.225	XY	H+152	E2a1	+	UkrEIA_Scythian_LeftDnipro_LocEl	SEIA
45	UKR090	Bilsk hillfort	Skorobir, kurgan 20	Poltava	50.0722	34.5593	Scythian Culture	forest-steppe, left bank of Dnipro, local elite, middle level	Early Iron Age	400-300 BCE					moulded pot fragments, amphora, bowl fragment, antique black-glazed vessel fragment	Tooth	161711539	37.6087	24.635	0.02	0.00591737	0.45	41.6	0.138	0.229	XY	H11a1	E2a1	+	UkrEIA_Scythian_LeftDnipro_LocEl	SEIA
46	UKR091	Bilsk hillfort	Pereshchepyno, kurgan 3, burial 2	Poltava	50.1069	34.5846	Scythian Culture	forest-steppe, left bank of Dnipro, local elite, high level	Early Iron Age	500-400 BCE			male	20–30	iron sword with golden scabbard, two iron spears, quiver remains with 57 bronze arrowheads, iron knife, lekythos, Greek ceramic jugs	Tooth	96655424	44.5	25.85	0.02	0.00383075	0.327	55	0.0985	0.164	XY	H+152	E2a1	+	UkrEIA_Scythian_LeftDnipro_LocEl	SEIA
47	UKR095	Kolomak	1198/IV-87; pit 51	Kharkiv	49.8647	35.2774	Scythian Culture	forest-steppe, left bank of Dnipro, local agricultural tribes	Early Iron Age	389-204 cal BCE	2241±27	UBA-48151			>200 fragments of stucco ceramics, 5 quartzite chips, 5 plaster pieces	Tooth	216969865	33.56	19.34	0.02	0.00548562	0.699	88.5	0.216	0.356	XY	J2b1a2a	R1a2	+	UkrEIA_Scythian_LeftDnipro_LocAgr	excl
48	UKR096	Kolomak	1915 (55)/IV-91; square - БД-3	Kharkiv	49.8647	35.2774	Scythian Culture	forest-steppe, left bank of Dnipro, local agricultural tribes	Early Iron Age	382-199 cal BCE	2220±25	UBA-48152			cultural remains attributed to local agricultural tribes	Tooth	103300368	91.66	18.42	0.02		1.03	156	0.0122	1.01	XX	T2a1a	-	+	UkrEIA_Scythian_LeftDnipro_LocAgr_2	excl
49	UKR097	Kolomak	1882 (22)/IV-91	Kharkiv	49.8647	35.2774	Scythian Culture	forest-steppe, left bank of Dnipro, local agricultural tribes	Early Iron Age	600-300 BCE						Bone	3878054	0.03	30.09
50	UKR098	Kolomak	б/н/IV-91	Kharkiv	49.8647	35.2774	Scythian Culture	forest-steppe, left bank of Dnipro, local agricultural tribes	Early Iron Age	600-300 BCE						Tooth	2387367	1.1	24.77
51	UKR099	Kolomak	110/IV-91	Kharkiv	49.8647	35.2774	Scythian Culture	forest-steppe, left bank of Dnipro, local agricultural tribes	Early Iron Age	600-300 BCE						Bone	2654952	0.46	21.22
52	UKR105	Kupievakha	kurgan 23, burial 1	Kharkiv	50.199	35.3007	Scythian Culture	forest-steppe, left bank of Dnipro, nomads	Early Iron Age	798-552 cal BCE	2547±26	UBA-48153		adult	beads, small gold plaque, fragments of iron itams, amphora from Lesbos	Tooth	89461589	84.47	23.19	0.02	-0.00099575	0.644	83.6	0.198	0.33	XY	J1d6	R1a6-YP5018	+	UkrEIA_Scythian_SivDon_Nom	SEIA
53	UKR100	Nyzhnia Gyivka	kurgan 1	Kharkiv	49.9146	35.9352	Scythian Culture	forest-steppe, Siversky Donets basin, nomads	Early Iron Age	650-550 BCE						Bone	4207523	0.03	6.29
54	UKR101	Nyzhnia Gyivka	kurgan 3, burial 1	Kharkiv	49.9146	35.9352	Scythian Culture	forest-steppe, Siversky Donets basin, nomads	Early Iron Age	400-300 BCE					bronze bracelets, temporal ring, 18 pyramidal pendants of blue glass	Tooth	348250121	14.3053	14.195	0.02		0.375	77.4	0.00488	0.358	XX	I1a1	-	+	UkrEIA_Scythian_SivDon_Nom	SEIA
55	UKR114	Nyzhnia Gyivka	kurgan 3, burial 2, (central grave (primary burial), №9,	Kharkiv	49.9146	35.9352	Scythian Culture	forest-steppe, Siversky Donets basin, nomads	Early Iron Age	500-400 BCE					bronze arrowhead	Tooth	155768075	26.02	33.44	0.02		0.29	25.3	0.00469	0.286	XX	H4a1c	-	+	UkrEIA_Scythian_SivDon_Nom_2	SEIA
56	UKR103	Grishkivka	kurgan 25	Kharkiv	49.6718	36.1677	Scythian Culture	forest-steppe, Siversky Donets basin, nomads	Early Iron Age	500-350 BCE						Tooth	2310017	5.57	17.92
57	UKR104	Grishkivka	kurgan 26, burial 2	Kharkiv	49.6718	36.1677	Scythian Culture	forest-steppe, Siversky Donets basin, nomads	Early Iron Age	500-350 BCE					iron dart, iron knife with bone handle, 29 bronze arrowheads	Tooth	202464334	48.3928	17.335	0.02	0.105923	0.919	73.6	0.274	0.493	XY	H6a1b	R1a1'2	+	UkrEIA_Scythian_SivDon_Nom	SEIA
58	UKR109	Vesele	kurgan 4, burial 1. male	Kharkiv	50.184	36.4968	Scythian Culture	forest-steppe, Siversky Donets basin, nomads	Early Iron Age	400-300 BCE					fragments of iron awl, iron hook for hanging quiver, bronze quiver, iron two-hole psalium (cheek-piece), iron ring from fishhook, two gold hemispherical plaques with black glazed Attic camphor	Tooth	107667934	63.83	13.77	0.02	0.0126386	0.53	120	0.16	0.26	XY	H5a1	Q1c	+	UkrEIA_Scythian_SivDon_Nom	SEIA
59	UKR110	Vesele	kurgan 4, burial 2. female	Kharkiv	50.184	36.4968	Scythian Culture	forest-steppe, Siversky Donets basin, nomads	Early Iron Age	400-300 BCE					fragments of iron awl, iron hook for hanging quiver, bronze quiver, iron two-hole psalium (cheek-piece), iron ring from fishhook, two gold hemispherical plaques with black glazed Attic camphor	Tooth	129855250	40.02	15.49	0.02	0.00620425	0.43	192	0.129	0.216	XY	U3a1b	R1b11	+	UkrEIA_Scythian_SivDon_Nom	SEIA
60	UKR111	Cheremushna	kurgan 10, burial 1	Kharkiv	49.8549	35.818	Scythian Culture	forest-steppe, Siversky Donets basin, nomads	Early Iron Age	775-540 cal BCE	2496±26	UBA-48154			fragments of iron knife, four bronze arrowheads, fragments of iron horse bits, two bronze plates from a horse's bridle, bronze buckle, fragment of amphora, fragment of silver fitting from wooden vessel	Tooth	85490773	61.51	18.64	0.02	0.00299625	0.506	105	0.155	0.258	XY	K2	R1a6-YP5018	+	UkrEIA_Scythian_SivDon_Nom_2	SEIA
61	UKR113	Mala Rogozianka	kurgan Group I, kurgan 1, burial 3	Kharkiv	50.1355	35.91	Scythian Culture	forest-steppe, Siversky Donets basin, nomads	Early Iron Age	650-550 BCE					arrowheads (33 bronze, 4 bone, 1 iron), moulded stucco pot	Tooth	109466530	92.11	18.15	0.02	0.00930562	0.716	146	0.219	0.355	XY	HV0a	Q1c	+	UkrEIA_Scythian_SivDon_Nom	SEIA
62	UKR116	Karavan	kurgan 2, burial 2 (central grave (primary burial)	Kharkiv	49.926	35.8806	Scythian Culture	forest-steppe, Siversky Donets basin, nomads, elite	Early Iron Age	775-516 cal BCE	2491±28	UBA-48155			amphora, eight gold plaques decorated with ornament, fragments of silver rhyton decorated with bull's head, bronze dish with gilding, bronze arrowheads, fragments of iron three-looped psalium, fragments of moulded ladle	Tooth	101996873	81.53	22.91	0.02	0.0117285	0.598	108	0.178	0.302	XY	U2e1f1	R1a1'2	+	UkrEIA_Scythian_SivDon_NomEl_3	SEIA
63	UKR131	Pisochyn	kurgan 8	Kharkiv	49.945	36.0975	Scythian Culture	forest-steppe, Siversky Donets basin, nomads, elite	Early Iron Age	500-300 BCE				subadult	two bronze arrowheads	Tooth	155151982	41.84	21.54	0.02	0.0180861	0.484	169	0.15	0.243	XY	I1c1a	R1b1'12	+	UkrEIA_Scythian_SivDon_NomEl	SEIA
64	UKR132	Pisochyn	kurgan 18	Kharkiv	49.945	36.0975	Scythian Culture	forest-steppe, Siversky Donets basin, nomads, elite	Early Iron Age	500-300 BCE					13 gold buttons, 10 glass beads, Greek amphora, two iron darts	Tooth	247229502	49.41	10.09	0.02	0.00448775	0.872	362	0.265	0.426	XY	X2f	R1b11	+	UkrEIA_Scythian_SivDon_NomEl	SEIA
65	UKR133	Pisochyn	kurgan 6 ?	Kharkiv	49.945	36.0975	Scythian Culture	forest-steppe, Siversky Donets basin, nomads, elite	Early Iron Age	500-300 BCE					golden neckband (hryvnia), silver earring, silver rings, leather belt remains with bronze plates, iron shield plates, quiver with 75 bronze arrowheads, spearhead, two darts, Greek pottery jug, iron knife with bone handle	Tooth	119120358	94.69	12.31	0.02	0.00374762	0.925	137	0.278	0.459	XY	T1b	R1b11	+	UkrEIA_Scythian_SivDon_NomEl	SEIA
66	UKR092	Novoselivka	Pit 22-о	Kharkiv	49.6792	35.8272	Scythian Culture	forest-steppe, Siversky Donets basin, local agricultural tribes	Early Iron Age	500-300 BCE						Bone	3133115	0.45	21.97
67	UKR013	Mamay-Gora	kurgan 33, burial 1	Zaporizhzhia	47.4328	34.2726	Scythian Culture	steppe, Northern Black Sea region, nomads	Early Iron Age	400-300 BCE					clay whorl, six grey beads, fragment of iron bracelet	Tooth	48115886	84.57	20.86	0.01		0.398	28.1	0.00477	0.384	XX	HV2a3	-	+	UkrEIA_Scythian_NBlaSea_Nom	SEIA
68	UKR014	Mamay-Gora	kurgan 173, burial 1	Zaporizhzhia	47.4328	34.2726	Scythian Culture	steppe, Northern Black Sea region, nomads	Early Iron Age	400-300 BCE					three-bladed arrowhead, triangular arrowhead	Tooth	61700552	57.73	22.54	0.01	0.00583438	0.29	36.2	0.0895	0.147	XY	I4a	R1a1'2	+	UkrEIA_Scythian_NBlaSea_Nom	SEIA
69	UKR152	Oleksandrivskyi necropolis	burial 5	Mykolaiv	46.9724	32.009	Antiquity (Hellenistic period)	left bank of Ingul, Greeks?	Early Iron Age	392-206 cal BCE	2253±29	UBA-48170				Tooth	182346930	55.85	36.66	0.02	0.0235051	0.818	110	0.252	0.42	XY	HV1b	E2a1	+	UkrEIA_Antiquity_Greeks?_1	IAEMA
70	UKR153	Oleksandrivskyi necropolis	burial 6	Mykolaiv	46.9724	32.009	Antiquity (Hellenistic period)	left bank of Ingul, Greeks?	Early Iron Age	746-401 cal BCE	2415±30	UBA-48171			bones of sacrificial food (shallow horned cattle), 21 bronze arrowheads	Tooth	296894487	27.97	29.11	0.03	0.180721	0.573	105	0.175	0.297	XY	W6b	R1a	+	UkrEIA_Antiquity_Greeks?_2	excl
71	UKR154	Oleksandrivskyi necropolis	burial 16	Mykolaiv	46.9724	32.009	Antiquity (Hellenistic period)	left bank of Ingul, Greeks?	Early Iron Age	400-200 BCE						Tooth	3359727	4.4	47.66
72	UKR174	Petrykiv	burial 79	Ternopil	49.556	25.5907	?		Early Iron Age	359-104 cal BCE	2169±29	UBA-48173			large pot fragment, tulip-shaped pot, bowl, two ladles, animal skull	Tooth	172152402	25.9944	19.53	0.02		0.534	70	0.0056	0.523	XX	HV2	-	+	UkrEIA_?	IAEMA
73	UKR051	Maslyny	kurgan № 1, skull №1	Crimea	45.4044	33.2337	Late Scythian Culture	Crimea, nomads	Early Iron Age	150-1 BCE					clay bowl, triangular bronze arrowhead, 10 beads	Tooth	87875392	80.72	24.48	0.02		0.648	98.6	0.00919	0.635	XX	U7a3a*	-	+	UkrEIA_LateScythian_Cri_Nom	IAEMA
74	UKR052	Maslyny	kurgan № 1, skull №2	Crimea	45.4044	33.2337	Late Scythian Culture	Crimea, nomads	Early Iron Age	150-1 BCE					clay bowl, triangular bronze arrowhead, 10 beads	Tooth	111812524	12.89	45.55	0.02		0.0657	19.1	0.0205	0.0335	XY	R1a1a	R1b1'12	+	UkrEIA_LateScythian_Cri_Nom	IAEMA
75	UKR053	Maslyny	kurgan № 1, skull №3	Crimea	45.4044	33.2337	Late Scythian Culture	Crimea, nomads	Early Iron Age	150-1 BCE					clay bowl, triangular bronze arrowhead, 10 beads	Tooth	45605511	3.27186	29.8019	0.01		0.0288	5.63	0.000381	0.0288	XX	HV1a1	-	+	UkrEIA_LateScythian_Cri_Nom	IAEMA
76	UKR054	Maslyny	kurgan, № 4	Crimea	45.4044	33.2337	Late Scythian Culture	Crimea, nomads	Early Iron Age	150-1 BCE						Tooth	746043	8.09	38.17
77	UKR160	Liubivka	burial 1	Kharkiv	50.0285	35.0699	Sarmatian Culture	forest-steppe, Siversky Donets basin	Iron Age	1-300 CE			female	adult	bronze fibula with iron pin, bronze fibula with suspension loop, 2 bronze bracelets, 43 beads (glass, coral, amber)	Tooth	169547022	87.41	18.36	0.01		1.22	104	0.0129	1.17	XX	H16+152	-	+	UkrIA_Sarmatian_SivDon	IAEMA
78	UKR045	Lehedzyne	burial № 16	Cherkasy	48.8033	30.5095	Chernyakhіv Culture		Iron Age	300-400 CE			female	25–35	18 carnelian beads, 2 mother-of-pearl beads, leather cord with six silver and three leather pendants, iron buckle (fibula) fragments	Tooth	87427746	46.67	20.15	0.02		0.375	129	0.00475	0.362	XX	U4c1	-	+	UkrIA_Chernyakhiv_2	IAEMA
79	UKR047	Lehedzyne	burial № 24	Cherkasy	48.8033	30.5095	Chernyakhіv Culture		Iron Age	300-400 CE			female	20–25	bowl, one-handed vase fragments, pot fragments, buckle (fibula), red-clay bowl, cup, amphora, bead	Tooth	56827457	31.58	22.17	0.02		0.138	38.7	0.00193	0.133	XX	H2a2a	-	+	UkrIA_Chernyakhiv_2	IAEMA
80	UKR048	Lehedzyne	burial № 61	Cherkasy	48.8033	30.5095	Chernyakhіv Culture		Iron Age	300-400 CE						Tooth	2685410	2.73	40.3
81	UKR049	Komariv	burial № 2	Chernivtsi	48.5352	26.9676	Chernyakhіv Culture		Iron Age	169-338 cal CE	1805±26	UBA-48162	female	<20	15 glass beads of prismatic shape, silver fibula clasp, 2 spinning wheels, 6 pottery vessels, sacrificial animal (rooster)	Tooth	64674762	92.01	29.76	0.02		0.433	82.5	0.00684	0.406	XX	HV0a	-	+	UkrIA_Chernyakhiv_3	IAEMA
82	UKR102	Zolochiv	burial 1	Kharkiv	50.2799	35.9578	Chernyakhіv Culture	forest-steppe, Siversky Donets basin	Iron Age	300-400 CE					large bi-conical-shaped bowl, small dish, iron sword, dart point, iron knife fragment, bone comb, product made of tubular bird bone, bronze dart, pot and glassware fragments	Tooth	121707916	75.8015	19.085	0.02	0.004694	0.755	63.5	0.224	0.377	XY	H26	E2a1	+	UkrIA_Chernyakhiv_2	IAEMA
83	UKR120	Shуshakу	burial 87	Poltava	49.8562	33.9812	Chernyakhiv Culture	forest-steppe, left bank of Dnipro	Iron Age	300-400 CE						Tooth	2059052	1.46	32.82
84	UKR121	Shуshakу	burial 88	Poltava	49.8562	33.9812	Chernyakhiv Culture	forest-steppe, left bank of Dnipro	Iron Age	300-400 CE			female	adult	no artefacts	Tooth	127401641	41.95	17.22	0.02		0.347	109	0.00531	0.328	XX	H1	-	+	UkrIA_Chernyakhiv_2	IAEMA
85	UKR122	Shуshakу	burial 89	Poltava	49.8562	33.9812	Chernyakhiv Culture	forest-steppe, left bank of Dnipro	Iron Age	300-400 CE				adult	no artefacts	Tooth	62678281	76.6678	24.165	0.02		0.334	36.9	0.00445	0.326	XX	K1b2b	-	+	UkrIA_Chernyakhiv_1	IAEMA
86	UKR123	Shуshakу	burial 94	Poltava	49.8562	33.9812	Chernyakhiv Culture	forest-steppe, left bank of Dnipro	Iron Age	300-400 CE				adult	no artefacts	Tooth	95697906	92.5389	22.46	0.02	0.012843	0.681	46	0.207	0.342	XY	H7	R1a2	+	UkrIA_Chernyakhiv_2	IAEMA
87	UKR124	Shуshakу	burial 95	Poltava	49.8562	33.9812	Chernyakhiv Culture	forest-steppe, left bank of Dnipro	Iron Age	300-400 CE						Tooth	2807401	0.13	46.07
88	UKR125	Shуshakу	burial 97	Poltava	49.8562	33.9812	Chernyakhiv Culture	forest-steppe, left bank of Dnipro	Iron Age	300-400 CE				adult	no artefacts	Tooth	86701053	64.68	26.05	0.02		0.309	79.7	0.00459	0.293	XX	K1a4a1b	-	+	UkrIA_Chernyakhiv_1	IAEMA
89	UKR126	Shуshakу	burial 103	Poltava	49.8562	33.9812	Chernyakhiv Culture	forest-steppe, left bank of Dnipro	Iron Age	131-325 cal CE	1820±26	UBA-48156		adult	small pot, animal bones	Tooth	46213783	92.41	17.67	0.02	0.002246	0.389	62.3	0.12	0.195	XY	H1a3	R1a1'2	+	UkrIA_Chernyakhiv_1	IAEMA
90	UKR128	Shуshakу	burial 114	Poltava	49.8562	33.9812	Chernyakhiv Culture	forest-steppe, left bank of Dnipro	Iron Age	229-361 cal CE	1771±26	UBA-48157			no artefacts	Tooth	102984024	53.54	21.22	0.02		0.39	71.4	0.00498	0.373	XX	K1a+150	-	+	UkrIA_Chernyakhiv_2	IAEMA
91	UKR129	Shуshakу	burial 115	Poltava	49.8562	33.9812	Chernyakhiv Culture	forest-steppe, left bank of Dnipro	Iron Age	245-401 cal CE	1741±27	UBA-48158		adult	two belt buckles with leather belt fragments (silver/copper alloy), horn comb fragments with copper alloy rivets, pottery bowl with conical glass cup inside, 3 pottery bowls, black-glazed jug of left-bank type	Tooth	42789155	65.85	19.3	0.02		0.296	89.2	0.00356	0.291	XX	K1c2	-	+	UkrIA_Chernyakhiv_1	IAEMA
92	UKR130	Shуshakу	burial 116	Poltava	49.8562	33.9812	Chernyakhiv Culture	forest-steppe, left bank of Dnipro	Iron Age	300-400 CE						Tooth	2452637	0.45	26.53
93	UKR073	Maiaky	burial 31	Donetsk	48.9431	37.657	Saltiv Culture	forest-steppe, Siversky Donets basin, Alans	Early Middle Ages	?						Tooth	2724178	0.47	22.94
94	UKR134	Verkhnii Saltiv	first catacomb burial ground, catacomb 42	Kharkiv	50.1351	36.7992	Saltiv Culture	forest-steppe, Siversky Donets basin, Alans	Early Middle Ages	800-900 CE			female	adult	bronze trapezoid-shaped pendant, bronze wire bracelet, bronze ring	Tooth	97687724	86.88	20.42	0.02		0.879	247	0.0104	0.862	XX	A16	-	+	UkrEMA_Saltiv_Alans_2	IAEMA
95	UKR135	Verkhnii Saltiv	third catacomb burial ground, catacomb 11	Kharkiv	50.1351	36.7992	Saltiv Culture	forest-steppe, Siversky Donets basin, Alans	Early Middle Ages	800-900 CE			male	adult	iron battle-haummer, iron battle-axe, silver decorations from footwear straps, bronze belt buckle, iron knife, bronze pendant-seal	Tooth	437883793	11.5045	9.965	0.02	0.00071575	0.422	75.2	0.127	0.209	XY	A+152+16362+16189	R1b11	+	UkrEMA_Saltiv_Alans_1	IAEMA
96	UKR136	Verkhnii Saltiv	fourth catacomb burial ground, catacomb 120	Kharkiv	50.1351	36.7992	Saltiv Culture	forest-steppe, Siversky Donets basin, Alans	Early Middle Ages	800-900 CE			male	adult	bronze ring, bronze elements of belt	Tooth	139030781	40.69	35.54	0.02	0.0050475	0.445	62.3	0.136	0.228	XY	W3	R1b1'12	+	UkrEMA_Saltiv_Alans_1	IAEMA
97	UKR137	Verkhnii Saltiv	fourth catacomb burial ground, catacomb 122	Kharkiv	50.1351	36.7992	Saltiv Culture	forest-steppe, Siversky Donets basin, Alans	Early Middle Ages	800-900 CE			male	adult	3 iron knives, 3 cast bronze bells, iron fibula, belt buckle, orin tweezers, glass bead	Tooth	152102733	36.5	15.18	0.01	0.0183111	0.359	90.4	0.105	0.179	XY	F2c1	C3g-B78	+	UkrEMA_Saltiv_Alans_2	IAEMA
98	UKR138	Verkhnii Saltiv	fourth catacomb burial ground, catacomb 121	Kharkiv	50.1351	36.7992	Saltiv Culture	forest-steppe, Siversky Donets basin, Alans	Early Middle Ages	800-900 CE			male	adult	bronze belt buckle, bronze belt tip, iron knife, iron adze-hoe, reliquary made of animal bone	Tooth	380247812	29.1265	17.945	0.02	0.0100929	0.441	100	0.128	0.222	XY	H27+16093	R1b11	+	UkrEMA_Saltiv_Alans_1	IAEMA
99	UKR139	Verkhnii Saltiv	fourth catacomb burial ground, catacomb 125	Kharkiv	50.1351	36.7992	Saltiv Culture	forest-steppe, Siversky Donets basin, Alans	Early Middle Ages	671-874 cal CE	1256±27	UBA-48169	female	adult	bronze butterfly-shaped decorations, 2 bronze chumbar blocks, 2 iron knives, bronze duck-shaped pendant-amulet, glass bead necklace, bronze wire decorations, bronze bell	Tooth	170784066	26.32	20.66	0.03		0.343	383	0.00428	0.327	XX	W6	-	+	UkrEMA_Saltiv_Alans_1	IAEMA
100	UKR143	Bochkove	burial 3	Kharkiv	50.3148	37.1106	Saltiv Culture	forest-steppe, Siversky Donets basin, Bulgars (Proto-Bulgarians)	Early Middle Ages	800-900 CE			female	adult	2 earrings, 2 dirhem quarters, mug	Tooth	420078964	16.68	20.59	0.07		0.569	738	0.00642	0.555	XX	U5a1a1	-	+	UkrEMA_Saltiv_Bulgars_1	IAEMA
101	UKR144	Bochkove	burial 4	Kharkiv	50.3148	37.1106	Saltiv Culture	forest-steppe, Siversky Donets basin, Bulgars (Proto-Bulgarians)	Early Middle Ages	671-874 cal CE	1256±27	UBA-48159	female	adult	bowl with broken handle, thin metal mirror, dirhem quarter and eighth, 2 cast buttons, ring with glass insert	Tooth	195072816	23.2279	20.66	0.02		0.39	79.9	0.00475	0.384	XX	B4c1a2a	-	+	UkrEMA_Saltiv_Bulgars_2	IAEMA
102	UKR146	Bochkove	burial 5	Kharkiv	50.3148	37.1106	Saltiv Culture	forest-steppe, Siversky Donets basin, Bulgars (Proto-Bulgarians)	Early Middle Ages	800-900 CE						Bone	2337164	0.08	2.14
103	UKR147	Bochkove	burial 6	Kharkiv	50.3148	37.1106	Saltiv Culture	forest-steppe, Siversky Donets basin, Bulgars (Proto-Bulgarians)	Early Middle Ages	683-883 cal CE	1232±27	UBA-48174	male	adult	long iron knife in wooden sheath, iron awl with remains of wooden handle and sheath	Tooth	25420646	28.3792	13.5862	0.01		0.152	35.1	0.045	0.0783	XY	D4	R1a1'3	+	UkrEMA_Saltiv_Bulgars_1	IAEMA
104	UKR072	Gochevo hillfort		Kursk	51.1472	35.8814	?		Early Middle Ages	?						Bone	3323655	0.27	18.6
105	UKR012	Mamay-Gora	kurgan 162, burial 13	Zaporizhzhia	47.4328	34.2726	Сuman Culture	steppe, Northern Black Sea region	Middle Ages	1100-1430 CE					ram bone	Tooth	107231922	59.6359	32.28	0.02	0.0150896	0.374	48.8	0.105	0.177	XY	J1b1b1	R1a1'2	+	UkrMA_Cuman	MAEM
106	UKR027	Velyka Znamianka	kurgan 18, burial 1	Zaporizhzhia	47.4394	34.3358	Сuman Culture	steppe, Northern Black Sea region	Middle Ages	1100-1200 CE					horse skull, bone buckle, reign fragments, iron sword fragments, silver plaque, gold foil, 2 bone inlays, 2 bronze buttons, sword fragments, riveted item fragments, ring fragment, 2 iron arrowheads in decayed leather case, bone psalium (cheek-piece)	Tooth	73360671	43.95	15.58	0.02	0.011231	0.317	81.6	0.101	0.16	XY	H5a1	N3a2	+	UkrMA_Cuman	MAEM
107	UKR056	Kumy	kurgan 1, burial 1	Kharkiv	49.325	35.3702	Cuman Culture	forest-steppe, Siversky Donets basin	Middle Ages	991-1149 cal CE	1010±25	UBA-48167			iron knife, remains of corroded iron stirrups, bone plate fragmkent	Tooth	99509503	87.13	15.88	0.01		0.832	87.2	0.00952	0.792	XX	B5b2a2	-	+	UkrMA_Cuman_2	MAEM
108	UKR161	Choma, Burial of ancient Magyars	burial 58	Transcarpathia	48.1355	22.6331	Magyars? Pechenegs?		Middle Ages	900-1100 CE						Bone	2993070	0.07	5.07
109	UKR166	Zvenihorod	burial in squares 12 and 13 К, depth 30 cm, cultural layer I-II pieces	Lviv	49.7336	24.2476	Slavs (border Volynyane - White Croats)		Middle Ages	1100-1300 CE						Tooth	561400130	30.39	10.69	0.02		1.04	160	0.0111	1.02	XX	H1a	-	+	UkrMA_WhiteCroat_Slavs	MAEM
110	UKR068	Donets hillfort	1132/IV-60 burial 1	Kharkiv	49.9219	36.1929	Golden Horde period	forest-steppe, Siversky Donets basin, Slavs or nomads?	Middle Ages	1200-1400 CE			male	middle-aged	no artefacts	Bone	191935984	52.75	12.19	0.02		0.784	126	0.00855	0.755	XX	U5b1e1a	-	+	UkrMA_GoldenHorde_Slav/Nom?	MAEM
111	UKR069	Donets hillfort	1159/IV-60 burial №4	Kharkiv	49.9219	36.1929	Golden Horde period	forest-steppe, Siversky Donets basin, Slavs or nomads?	Middle Ages	1200-1400 CE			male	elderly	no artefacts	Tooth	167906118	50.5	14.08	0.03	0.008232	0.531	137	0.15	0.254	XY	X2d1a	R1b11	+	UkrMA_GoldenHorde_Slav/Nom?	MAEM
112	UKR070	Donets hillfort	1150/IV-60, burial 2	Kharkiv	49.9219	36.1929	Golden Horde period	forest-steppe, Siversky Donets basin, Slavs or nomads?	Middle Ages	1200-1400 CE				elderly	no artefacts	Tooth	23018553	3.88297	9.78023	0.06		0.0189	11.8	0.00569	0.0094	XY	U5a1a1a	?	+	UkrMA_GoldenHorde_Slav/Nom?	MAEM
113	UKR063	Kumy	kurgan 1, burial 3	Kharkiv	49.325	35.3702	Golden Horde period	forest-steppe, Siversky Donets basin, nomads	Middle Ages	1300-1400 CE				child	no artefacts	Bone	45036054	75.67	28.13	0.02		0.285	41.1	0.00413	0.272	XX	U2e1b	-	+	UkrMA_GoldenHorde_Nom	MAEM
114	UKR074	Ploske	Burial № 9	Donetsk	48.9407	37.6667	Golden Horde period	forest-steppe, Siversky Donets basin, nomads	Middle Ages	1200-1400 CE					fragment of thick-walled clay vessel, conical bone amulet with two holes for hanging	Tooth	143089845	26.0503	17.07	0.02		0.333	71.8	0.00412	0.327	XX	A1a	-	+	UkrMA_GoldenHorde_Nom	MAEM
115	UKR162	Glinsk	ОБ-2, ЖБ 34	Poltava	50.015	34.6711	Post Golden Horde		Middle Ages	1200-1400 CE						Tooth	2224104	0.3	27.66
116	UKR028	Mamay-Surka	burial 188	Zaporizhzhia	47.4303	34.2804	Рost-Cuman time	steppe, Northern Black Sea region, Cuman?	Middle Ages	1300-1400 CE			female	30–35	earring, iron needle	Tooth	189903381	23.4815	14.095	0.03		0.394	134	0.00483	0.381	XX	J1c2e1	-	+	UkrMA_Post-Cuman_Cuman?	MAEM
117	UKR029	Mamay-Surka	burial 195	Zaporizhzhia	47.4303	34.2804	Рost-Cuman time	steppe, Northern Black Sea region, Cuman?	Middle Ages	1300-1400 CE						Tooth	2306375	5.35	22.69
118	UKR016	Mamay-Gora	object 242, burial 1	Zaporizhzhia	47.4328	34.2726	Nogai Culture	steppe, Northern Black Sea region	Middle Ages	1400-1500 CE						Tooth	38588362	89.19	16.65	0.02	0.000757125	0.322	97	0.0973	0.162	XY	M7c1a1a1	R1b13-Y14051	+	UkrMA_Nogai_1	MAEM
119	UKR017	Mamay-Gora	object 266, burial 1	Zaporizhzhia	47.4328	34.2726	Nogai Culture	steppe, Northern Black Sea region	Middle Ages	1400-1500 CE			male	50–55		Tooth	94571750	89.38	14.48	0.02	0.000992125	0.764	122	0.235	0.384	XY	C4a1a4a	C3h	+	UkrMA_Nogai_2	MAEM
120	UKR018	Mamay-Gora	object 206, burial 1	Zaporizhzhia	47.4328	34.2726	Nogai Culture	steppe, Northern Black Sea region	Middle Ages	1400-1500 CE				adult		Tooth	351229864	11.7776	19.98	0.02		0.26	44.6	0.00375	0.246	XX	B4d1'2'3	-	+	UkrMA_Nogai_3	MAEM
121	UKR020	Mamay-Gora	object 260, burial 1	Zaporizhzhia	47.4328	34.2726	Nogai Culture	steppe, Northern Black Sea region	Middle Ages	1400-1500 CE			male	40–45		Tooth	59379904	83.89	14.88	0.01	0.0041855	0.607	58.2	0.186	0.309	XY	M7b1a1a1	J1b1-B245	+	UkrMA_Nogai_2	MAEM
122	UKR021	Mamay-Gora	object 268, burial 1	Zaporizhzhia	47.4328	34.2726	Nogai Culture	steppe, Northern Black Sea region	Middle Ages	1400-1500 CE			female	45–50		Tooth	228094656	28.9315	17.245	0.02		0.633	73	0.00799	0.625	XX	C4a1a4a	-	+	UkrMA_Nogai_3	MAEM
123	UKR022	Mamay-Gora	object 194, burial 1	Zaporizhzhia	47.4328	34.2726	Nogai Culture	steppe, Northern Black Sea region	Middle Ages	1400-1500 CE			female	adult		Tooth	53952716	84.96	8.56	0.01		0.387	54.7	0.00416	0.369	XX	U2e2a1a2	-	+	UkrMA_Nogai_2	MAEM
124	UKR024	Mamay-Gora	object 189, burial 1	Zaporizhzhia	47.4328	34.2726	Nogai Culture	steppe, Northern Black Sea region	Middle Ages	1400-1500 CE						Tooth	51765815	89.96	15.78	0.02	0.0066555	0.523	113	0.163	0.267	XY	M65a+@16311	G2a1	+	UkrMA_Nogai_1	MAEM
125	UKR026	Mamay-Gora	object 190, burial 1	Zaporizhzhia	47.4328	34.2726	Nogai Culture	steppe, Northern Black Sea region	Middle Ages	1400-1500 CE						Tooth	1936232	0.09	21.5
126	UKR030	Velyka Znamianka	kurgan 15, burial 32	Zaporizhzhia	47.4394	34.3358	Nogai Culture	steppe, Northern Black Sea region	Middle Ages	1400-1500 CE						Tooth	26366382	2.01231	9.94768
127	UKR164	Vypovziv	burial 12	Chernigiv	50.946	30.8039	Ukrainian Cossack Culture	lower Desna, left bank of Dniprо, Slavs	Early modern period	1600-1800 CE			female	25–30	coffin planks, colored metal rings with square/round inserts	Tooth	98008069	42.73	14.49	0.03		0.444	477	0.00474	0.44	XX	H3a1	-	+	UkrEM_Cossack_Slavs	MAEM
128	UKR165	Vypovziv	burial 13	Chernigiv	50.946	30.8039	Ukrainian Cossack Culture	lower Desna, left bank of Dniprо, Slavs	Early modern period	1600-1800 CE			female	30–40	coffin planks	Tooth	53971242	58.36	26.09	0.02		0.272	45.2	0.00345	0.267	XX	U4a2b	-	+	UkrEM_Cossack_Slavs	MAEM
