## Supplementary material for "North Pontic crossroads: Mobility in Ukraine from the Bronze Age to the early modern period": Table S3-S4

### Sheet: TableS3
AADR group	Region	PCA WE	PCA Eurasia	ADM HO	f3, f4
Abkhasian	WestEurasia	+	+	+
Adygei	WestEurasia	+	+	+
Albanian	WestEurasia	+	+	+
Aleut	CentralAsiaSiberia			+
Algerian	Africa			+
Altaian	CentralAsiaSiberia		+	+
Altaian_Chelkan	CentralAsiaSiberia		+
Ami	EastAsia			+
Armenian	WestEurasia	+	+	+
Assyrian	WestEurasia	+	+	+
Atayal	EastAsia			+
Avar	WestEurasia		+
Azeri	WestEurasia		+
Balkar	WestEurasia	+	+	+
Balochi	SouthAsia		+	+
BantuKenya	Africa			+
BantuSA	Africa			+
Bashkir	WestEurasia		+
Basque	WestEurasia	+	+	+
Bedouin1	WestEurasia	+	+	+
Bedouin2	WestEurasia	+	+	+
Belorussian	WestEurasia	+	+	+
Bengali	SouthAsia		+	+
Besermyan	WestEurasia		+
Biaka	Africa			+
Bougainville	Oceania			+
Brahui	SouthAsia		+	+
Bulgarian	WestEurasia	+	+	+
Burusho	SouthAsia		+	+
Buryat	CentralAsiaSiberia		+
Cambodian	EastAsia			+
Canary_Islanders	WestEurasia	+	+	+
Chechen	WestEurasia	+	+	+
Chukchi	CentralAsiaSiberia		+	+
Chuvash	WestEurasia		+	+
Croatian	WestEurasia	+	+	+
Cypriot	WestEurasia	+	+	+
Czech	WestEurasia	+	+	+
Dai	EastAsia			+
Datog	Africa			+
Daur	EastAsia			+
Dolgan	CentralAsiaSiberia		+	+
Druze	WestEurasia	+	+	+
Dungan	CentralAsiaSiberia		+
Egyptian	Africa			+
Enets	CentralAsiaSiberia		+
English	WestEurasia	+	+	+
Esan	Africa			+
Eskimo	CentralAsiaSiberia			+
Estonian	WestEurasia	+	+	+
Even	CentralAsiaSiberia		+	+
Evenk_FarEast	CentralAsiaSiberia		+
Evenk_Transbaikal	CentralAsiaSiberia		+
Finnish	WestEurasia	+	+	+
French	WestEurasia	+	+	+
French_South	WestEurasia	+	+	+
Gagauz	WestEurasia		+
Gambian	Africa			+
Georgian	WestEurasia	+	+	+
Greek	WestEurasia	+	+	+
Gujarati1	SouthAsia			+
Gujarati2	SouthAsia			+
Gujarati3	SouthAsia			+
Gujarati4	SouthAsia			+
Hadza	Africa			+
Han	EastAsia		+	+
Han_NChina	EastAsia		+	+
Hazara	SouthAsia		+	+
Hezhen	EastAsia			+
Hungarian	WestEurasia	+	+	+
Icelandic	WestEurasia	+	+	+
Iranian	WestEurasia	+	+	+
Iranian_Bandari	WestEurasia			+
Italian	WestEurasia	+	+	+
Italian_South	WestEurasia	+	+	+
Itelmen	CentralAsiaSiberia		+	+
Japanese	EastAsia		+	+
Jordanian	WestEurasia	+	+	+
Ju_hoan_North	Africa			+
Kalash	SouthAsia			+
Kalmyk	CentralAsiaSiberia		+	+
Karakalpak	CentralAsiaSiberia		+
Karelian	WestEurasia		+
Kazakh	CentralAsiaSiberia		+
Ket	CentralAsiaSiberia		+
Khakass	CentralAsiaSiberia		+
Khakass_Kachin	CentralAsiaSiberia		+
Khakass_outlier	CentralAsiaSiberia		+
Khamnegan	EastAsia		+
Khomani	Africa			+
Kikuyu	Africa			+
Kinh	EastAsia			+
Korean	EastAsia			+
Koryak	CentralAsiaSiberia		+	+
Kumyk	WestEurasia	+	+	+
Kusunda	SouthAsia			+
Kyrgyz	CentralAsiaSiberia		+	+
Kyrgyz_Tajikistan	CentralAsiaSiberia		+
Lahu	EastAsia			+
Lebanese	WestEurasia	+	+	+
Lebanese_Christian	WestEurasia	+	+	+
Lebanese_Muslim	WestEurasia	+	+	+
Lezgin	WestEurasia	+	+	+
Libyan	Africa			+
Lithuanian	WestEurasia	+	+	+
Luhya	Africa			+
Luo	Africa			+
Makrani	SouthAsia		+	+
Maltese	WestEurasia	+	+	+
Mandenka	Africa			+
Mansi	CentralAsiaSiberia		+	+
Masai	Africa			+
Mbuti	Africa			+	+
Mende	Africa			+
Miao	EastAsia			+
Moldavian	WestEurasia		+
Mongol	EastAsia		+
Mongola	EastAsia			+
Mordovian	WestEurasia	+	+	+
Moroccan	Africa			+
Mozabite	Africa			+
Nanai	EastAsia		+
Naxi	EastAsia			+
Negidal	CentralAsiaSiberia		+
Nganasan	CentralAsiaSiberia		+	+
Nivh	CentralAsiaSiberia		+
Nogai	WestEurasia			+
Nogai_Astrakhan	WestEurasia		+
Nogai_Stavropol	WestEurasia		+
North_Ossetian	WestEurasia	+	+	+
Norwegian	WestEurasia	+	+	+
Orcadian	WestEurasia	+	+	+
Oroqen	EastAsia		+	+
Oroqen.SDG	EastAsia		+
Pais_Vasco	WestEurasia	+	+	+
Palestinian	WestEurasia	+	+	+
Pathan	SouthAsia		+	+
Punjabi	SouthAsia			+
Romanian	WestEurasia	+	+	+
Russian	WestEurasia	+	+	+
Russian_Archangelsk_Krasnoborsky	WestEurasia		+
Russian_Archangelsk_Leshukonsky	WestEurasia		+
Russian_Archangelsk_Pinezhsky	WestEurasia		+
Russian.SDG	WestEurasia		+
Saami.WGA	WestEurasia		+
Saharawi	Africa			+
Sardinian	WestEurasia	+	+	+
Saudi	WestEurasia	+	+	+
Scottish	WestEurasia	+	+	+
Selkup	CentralAsiaSiberia		+	+
She	EastAsia			+
Shor_Khakassia	CentralAsiaSiberia		+
Shor_Mountain	CentralAsiaSiberia		+
Sicilian	WestEurasia	+	+	+
Sindhi	SouthAsia		+	+
Somali	Africa			+
Spanish	WestEurasia	+	+	+
Syrian	WestEurasia	+	+	+
Tabasaran	WestEurasia		+
Tajik	CentralAsiaSiberia		+	+
Tatar_Irtysh_Barabinsk	CentralAsiaSiberia		+
Tatar_Kazan	CentralAsiaSiberia		+
Tatar_Mishar	CentralAsiaSiberia		+
Tatar_Siberian	CentralAsiaSiberia		+
Tatar_Siberian_Zabolotniye	CentralAsiaSiberia		+
Tatar_Tomsk	CentralAsiaSiberia		+
Tatar_Volga	CentralAsiaSiberia		+
Teleut	CentralAsiaSiberia		+
Thai	EastAsia			+
Tlingit	CentralAsiaSiberia		+	+
Todzin	CentralAsiaSiberia		+
Tofalar	CentralAsiaSiberia		+
Tu	EastAsia			+
Tubalar	CentralAsiaSiberia		+	+
Tujia	EastAsia			+
Tunisian	Africa			+
Turkish	WestEurasia	+	+	+
Turkmen	CentralAsiaSiberia		+	+
Tuscan	WestEurasia	+	+	+
Tuvinian	CentralAsiaSiberia		+	+
Udmurt	WestEurasia		+
Ukrainian	WestEurasia	+	+	+
Ukrainian_North	WestEurasia		+
Ulchi	CentralAsiaSiberia		+	+
Uyghur	CentralAsiaSiberia		+
Uyghur.SDG	CentralAsiaSiberia		+
Uygur	EastAsia		+	+
Uzbek	CentralAsiaSiberia		+	+
Veps	WestEurasia		+
Xibo	EastAsia			+
Yakut	CentralAsiaSiberia		+	+
Yakut.SDG	CentralAsiaSiberia		+
Yemen	WestEurasia			+
Yi	EastAsia			+
Yoruba	Africa			+
Yukagir	CentralAsiaSiberia		+	+

### Sheet: TableS4
AADR group	Region	PCA WE	PCA Eurasia	ADM HO	ADM anc	f3, f4
Afanasievo	WesternSteppe_EMBA	+	+	+	+	+
Aktogai_MLBA	WesternSteppe_MLBA	+	+	+	+	+
Alan	West/CentralAsia	+	+	+	+	+
Anatolia_ChL	Levant/Anatolia_EF	+	+	+	+
Anatolia_N	Levant/Anatolia_EF	+	+	+	+	+
Andronovo	WesternSteppe_MLBA	+	+	+	+	+
Armenia_ChL	West/CentralAsia	+	+	+	+	+
Armenia_EarlyMedieval	West/CentralAsia	+	+	+	+	+
Armenia_EBA	West/CentralAsia	+	+	+	+	+
Armenia_EBA_KuraAraxes	West/CentralAsia	+	+	+	+	+
Armenia_EIA	West/CentralAsia	+	+	+	+	+
Armenia_IA	West/CentralAsia	+	+	+	+	+
Armenia_LBA	West/CentralAsia	+	+	+	+	+
Armenia_LBA_EIA	West/CentralAsia	+	+	+	+	+
Armenia_LBA_EIA_o	West/CentralAsia	+	+	+	+	+
Armenia_Lchashen_LBA	West/CentralAsia	+	+	+	+	+
Armenia_LIA	West/CentralAsia	+	+	+	+	+
Armenia_MBA	West/CentralAsia	+	+	+	+	+
Armenia_MLBA	West/CentralAsia	+	+	+	+	+
Armenia_UrartianEmpire	West/CentralAsia	+	+	+	+	+
Bichon	EuropeHG_WHG	+	+	+	+
BolshoyOleniOstrov	Europe_LNBA	+	+	+	+	+
Botai	WesternSteppe_CA	+	+	+	+	+
Bustan_BA	West/CentralAsia	+	+	+	+	+
Butkara_IA	West/CentralAsia	+	+	+	+	+
Cardial_EN	Europe_EF	+	+	+	+
Central_CWC	Europe_LNBA	+	+	+	+	+
Central_LNBA	Europe_LNBA	+	+	+	+	+
Central_MN	Europe_EF	+	+	+	+	+
CentralSaka	WesternSteppe_IA	+	+	+	+	+
CentralSteppe_EMBA	WesternSteppe_EMBA	+	+	+	+
ChalmnyVarre	Europe_MA	+	+	+	+
CHG	West/CentralAsia	+	+	+	+
China_AmurRiver_LPaleolithic	EastAsia	+	+	+	+	+
China_AmurRiver_Mesolithic	EastAsia	+	+	+	+	+
China_AmurRiver_N	EastAsia	+	+	+	+	+
China_AR_EN	EastAsia	+	+	+	+
China_AR_Xianbei_IA	EastAsia	+	+	+
China_Miaozigou_MN	EastAsia	+	+	+	+	+
China_NEastAsia_Coastal_EN	EastAsia	+	+	+	+	+
China_SEastAsia_Coastal_LN	EastAsia	+	+	+	+	+
China_SEastAsia_Island_EN	EastAsia	+	+	+	+
China_SEastAsia_Island_LN	EastAsia	+	+	+
China_Shimao_LN	EastAsia	+	+	+	+
China_Upper_YR_IA	EastAsia	+	+	+	+	+
China_Upper_YR_LN	EastAsia	+	+	+	+	+
China_WLR_BA	EastAsia	+	+	+	+
China_WLR_LN	EastAsia	+	+	+	+	+
China_WLR_MN	EastAsia	+	+	+	+	+
China_Wuzhuangguoliang_LN	EastAsia	+	+	+		+
China_Xinjian_IA	EastAsia	+	+	+	+	+
China_Xinjian_IA_o1	EastAsia	+	+	+	+	+
China_Xinjiang_Ayituohan_Afanasievo_BA	EastAsia	+	+	+	+
China_Xinjiang_Beifang_Xiaohe_BA	EastAsia	+	+	+	+
China_Xinjiang_Chaganguole_BA_Chemurcheck	EastAsia	+	+	+	+	+
China_Xinjiang_Jierzankale_IA	EastAsia	+	+	+	+	+
China_Xinjiang_Junmachanyilian_Historical	EastAsia	+	+	+	+	+
China_Xinjiang_Kuokesuxi_EIA	EastAsia	+	+	+	+	+
China_Xinjiang_Nileke_Afanasievo_BA	EastAsia	+	+	+	+
China_Xinjiang_Songshugou_EIA	EastAsia	+	+	+	+	+
China_Xinjiang_Tuoganbai_BA	EastAsia	+	+	+	+	+
China_Xinjiang_Wutulan_IA	EastAsia	+	+	+	+	+
China_Xinjiang_Xiaohe_BA	EastAsia	+	+	+	+	+
China_YR_LBIA	EastAsia	+	+	+	+	+
China_YR_LN	EastAsia	+	+	+	+	+
China_YR_MN	EastAsia	+	+	+	+	+
Czech_BellBeaker	Europe_LNBA	+	+	+	+	+
Czech_Bohemia_Baden_N	Europe_EF	+	+	+	+
Czech_Bohemia_BellBeaker	Europe_LNBA	+	+	+	+	+
Czech_Bohemia_CordedWare	Europe_LNBA	+	+	+	+	+
Czech_Bohemia_FunnelBeaker_N	Europe_EF	+	+	+	+	+
Czech_Bohemia_GlobularAmphorae_N	Europe_EF	+	+	+	+	+
Czech_Bohemia_Jordanow_N	Europe_EF	+	+	+	+	+
Czech_Bohemia_Rivnac_N	Europe_EF	+	+	+	+	+
Czech_Bohemia_Unetice_EBA	Europe_LNBA	+	+	+	+	+
Czech_C_Baalberge	Europe_EF	+	+	+	+	+
Czech_CordedWare	Europe_LNBA	+	+	+	+	+
Czech_EBA	Europe_LNBA	+	+	+	+	+
Czech_EBA_Unetice	Europe_LNBA	+	+	+	+	+
Czech_IA_Hallstatt	Europe_IA	+	+	+	+	+
Czech_IA_LaTene	Europe_IA	+	+	+	+	+
Czech_N	Europe_EF	+	+	+	+	+
Dali_MLBA	WesternSteppe_MLBA	+	+	+	+	+
Dashti_Kozy_BA	WesternSteppe_MLBA	+	+	+	+	+
Denmark_EarlyViking	Europe_IA	+	+	+	+	+
Denmark_IA	Europe_IA	+	+	+	+	+
Denmark_LN_BA	Europe_LNBA	+	+	+
Denmark_Viking	Europe_IA	+	+	+	+	+
Dzharkutan1_BA	West/CentralAsia	+	+	+	+	+
Dzharkutan2_BA	West/CentralAsia	+	+	+	+
EHG	EuropeHG_EHG	+	+	+	+	+
England_Viking	Europe_IA	+	+	+	+	+
Estonia_CWC	Europe_LN	+	+	+	+	+
Estonia_EarlyViking	Europe_IA	+	+	+	+	+
Estonia_EIA	Europe_IA	+	+	+	+	+
Estonia_HG_CCC	EuropeHG_EHG	+	+	+	+	+
Estonia_HG_M	EuropeHG_WHG	+	+	+	+
Estonia_LBA	Europe_BA	+	+	+	+	+
Estonia_MA	Europe_MA	+	+	+	+	+
Faroes_EarlyModern	Europe_MA	+	+	+	+	+
Faroes_Viking	Europe_IA	+	+	+	+
Fatyanovo	Europe_LNBA	+	+	+	+	+
Germany_BellBeaker	Europe_LNBA	+	+	+	+	+
Germany_EarlyMedieval	Europe_MA	+	+	+	+	+
Germany_Lech_BellBeaker	Europe_LNBA	+	+	+
Germany_Lech_EBA	Europe_LNBA	+	+	+	+	+
Germany_Lech_MBA	Europe_LNBA	+	+	+
Germany_SouthernGermany_EBA	Europe_LNBA	+	+	+	+	+
Germany_Tollense_BA	Europe_LNBA	+	+	+	+	+
Gonur1_BA	West/CentralAsia	+	+	+	+	+
Greenland_EarlyNorse	Europe_IA	+	+	+	+	+
Greenland_LateNorse	Europe_IA	+	+	+	+	+
HallstattBylany	Europe_LNBA	+	+	+	+
Hungarian_Med	Europe_MA	+	+	+	+
HungarianScythian	Europe_IA	+	+	+	+	+
Hungary_BA	Europe_LNBA	+	+	+	+	+
Hungary_C	Europe_EF	+	+	+	+	+
Hungary_Conqueror_Commoner	Europe_IA	+	+	+	+	+
Hungary_Conqueror_Elite	Europe_IA	+	+	+	+	+
Hungary_DanubeTisza_EAvar	Europe_IA	+	+	+	+	+
Hungary_DanubeTisza_LAvar	Europe_IA	+	+	+	+	+
Hungary_DanubeTisza_LSarmation_EHun	Europe_IA	+	+	+	+	+
Hungary_DanubeTisza_MAvar	Europe_IA	+	+	+	+
Hungary_DanubeTisza_MLAvar	Europe_IA	+	+	+	+	+
Hungary_EarlyArpadian	Europe_IA	+	+	+	+	+
Hungary_EarlyAvar	Europe_IA	+	+	+	+	+
Hungary_EarlyAvar_Elite	Europe_IA	+	+	+	+	+
Hungary_EarlyMidAvar	Europe_IA	+	+	+	+
Hungary_EBA_BellBeaker	Europe_LNBA	+	+	+	+	+
Hungary_EBA_Protonagyrev	Europe_LNBA	+	+	+	+
Hungary_EIA_Prescythian_Mezocsat	Europe_IA	+	+	+	+	+
Hungary_EN	Europe_EF	+	+	+	+	+
Hungary_Hun	Europe_IA	+	+	+	+	+
Hungary_Hun_oEastAsian	Europe_IA	+	+	+	+	+
Hungary_IA_LaTene	Europe_IA	+	+	+	+	+
Hungary_Langobard	Europe_IA	+	+	+	+	+
Hungary_LateAvar	Europe_IA	+	+	+	+	+
Hungary_LateAvar_Elite	Europe_IA	+	+	+	+
Hungary_MidAvar	Europe_IA	+	+	+	+	+
Hungary_MidAvar_Elite	Europe_IA	+	+	+	+
Hungary_MidAvar_oEastAsiaHigh	Europe_IA	+	+	+	+	+
Hungary_MidAvar_oEastAsiaMedium	Europe_IA	+	+	+	+	+
Hungary_MidLateAvar	Europe_IA	+	+	+	+	+
Hungary_MidLateAvar_Elite	Europe_IA	+	+	+	+
Hungary_NorthHungaryMountains_LAvar	Europe_IA	+	+	+	+	+
Hungary_Tisza_LN	Europe_EF	+	+	+	+
Hungary_Tiszaregion_EAvar	Europe_IA	+	+	+	+	+
Hungary_Transtisza_EAvar	Europe_IA	+	+	+	+	+
Hungary_Transtisza_LAvar	Europe_IA	+	+	+	+	+
Hungary_Transtisza_LSarmation_EHun	Europe_IA	+	+	+	+	+
Iberia_BA	Europe_EF	+	+	+	+
Iberia_Chl	Europe_EF	+	+	+	+	+
Iberia_EN	Europe_EF	+	+	+	+	+
Iberia_MN	Europe_EF	+	+	+	+	+
Iceland_Viking	Europe_IA	+	+	+	+	+
Ingria_IA	Europe_IA	+	+	+	+	+
Iran_ChL	West/CentralAsia	+	+	+	+	+
Iran_Hasanlu_IA	West/CentralAsia	+	+	+	+	+
Iran_HotuIIIb	West/CentralAsia	+	+	+
Iran_N	West/CentralAsia	+	+	+	+	+
Iraq_PPNA	West/CentralAsia	+	+	+	+	+
Ireland_Viking	Europe_IA	+	+	+	+	+
Iron_Gates_HG	EuropeHG_WHG	+	+	+	+	+
IsleOfMan_Viking	Europe_IA	+	+	+	+
Italy_C	Europe_EF	+	+	+	+	+
Italy_C_BA	Europe_EF	+	+	+	+	+
Italy_IA_Republic	Europe_IA	+	+	+	+	+
Italy_Imperial	Europe_IA	+	+	+	+	+
Italy_LA	Europe_IA	+	+	+	+	+
Italy_Medieval	Europe_MA	+	+	+	+	+
Italy_Medieval_EarlyModern	Europe_MA	+	+	+	+	+
Italy_Mesolithic	EuropeHG_WHG	+	+	+	+	+
Italy_N	Europe_EF	+	+	+	+	+
Japan_HG_Jomon	EastAsia	+	+	+	+	+
Kairan_MLBA	WesternSteppe_MLBA	+	+	+	+	+
Kangju	WesternSteppe_IA	+	+	+	+	+
Karagash_MLBA	WesternSteppe_MLBA	+	+	+	+
Kashkarchi_BA	WesternSteppe_MLBA	+	+	+	+
Kazakh_His	WesternSteppe_his	+	+	+
Kazakh_Mys_MLBA	WesternSteppe_MLBA	+	+	+	+	+
Kazakhstan_Berel_IA	WesternSteppe_IA	+	+	+	+	+
Kazakhstan_Birlik_Tasmola_EIA	WesternSteppe_IA	+	+	+	+	+
Kazakhstan_Sarmatian_IA	WesternSteppe_IA	+	+	+	+	+
Kazakhstan_Tasmola_EIA	WesternSteppe_IA	+	+	+	+	+
Kazakhstann_OtrarCulture_LIA	WesternSteppe_IA	+	+	+	+	+
Krasnoyarsk_MLBA	WesternSteppe_MLBA	+	+	+	+	+
Kyrgyzstan_AlaiNura_IA	WesternSteppe_IA	+	+	+	+	+
Kyrgyzstan_Saka_IA	WesternSteppe_IA	+	+	+	+	+
Latvia_BA	Europe_BA	+	+	+	+	+
Latvia_CWC	Europe_LN	+	+	+	+
Latvia_HG_CCC	EuropeHG_EHG	+	+	+	+	+
Latvia_HG_M	EuropeHG_WHG	+	+	+	+	+
LBK_EN	Europe_EF	+	+	+	+	+
LchashenMetsamor	West/CentralAsia	+	+	+	+
Levänluhta	Europe_IA	+	+	+	+	+
Levant_BA	Levant/Anatolia_EF	+	+	+	+	+
Levant_N	Levant/Anatolia_EF	+	+	+	+	+
Lisakovskiy_MLBA_Alakul	WesternSteppe_MLBA	+	+	+	+
Lithuania_BA	Europe_BA	+	+	+	+	+
Lithuania_CWC	Europe_LN	+	+	+	+	+
Lithuania_HG_M	EuropeHG_WHG	+	+	+	+	+
Maitan_MLBA_Alakul	WesternSteppe_MLBA	+	+	+	+	+
Moldova_BA	WesternSteppe_MLBA	+	+	+	+
Moldova_Cimmerian	WesternSteppe_IA	+	+	+	+	+
Moldova_Glinoe_Scythian	WesternSteppe_IA	+	+	+	+	+
Moldova_MBA_Catacomb	WesternSteppe_MLBA	+	+	+	+	+
Moldova_MBA_MultiCordonedWare	WesternSteppe_MLBA	+	+	+	+	+
Mongolia_Arkhangai_EarlyMedieval	EastAsia	+	+	+	+	+
Mongolia_Arkhangai_LateMedieval	EastAsia	+	+	+	+	+
Mongolia_Arkhangai_Xiongnu	EastAsia	+	+	+	+	+
Mongolia_Arkhangai_XiongnuEarlyMedieval_2	EastAsia	+	+	+	+	+
Mongolia_Arkhangai_XiongnuEarlyMedieval_3	EastAsia	+	+	+	+	+
Mongolia_Bulgan_EarlyMedievalLateMedieval	EastAsia	+	+	+	+	+
Mongolia_Bulgan_LateMedieval	EastAsia	+	+	+	+
Mongolia_Bulgan_Xiongnu	EastAsia	+	+	+	+	+
Mongolia_Dornod_LateMedieval	EastAsia	+	+	+	+	+
Mongolia_EIA_Sagly_4	EastAsia	+	+	+	+	+
Mongolia_EIA_SlabGrave_1	EastAsia	+	+	+	+	+
Mongolia_Khentii_Xiongnu	EastAsia	+	+	+	+
Mongolia_Khentii_XiongnuLateMedieval	EastAsia	+	+	+	+
Mongolia_Khovd_LateMedieval	EastAsia	+	+	+	+
Mongolia_Khovd_MLBA	EastAsia	+	+	+	+
Mongolia_Khovd_MLBAEarlyMedieval	EastAsia	+	+	+	+	+
Mongolia_Khovd_MLBAXiongnuLateMedieval	EastAsia	+	+	+	+	+
Mongolia_Khuvsgul_LateMedieval	EastAsia	+	+	+	+
Mongolia_Khuvsgul_MLBALateMedieval	EastAsia	+	+	+	+
Mongolia_Khuvsgul_XiongnuLateMedieval_1	EastAsia	+	+	+	+	+
Mongolia_Khuvsgul_XiongnuLateMedieval_2	EastAsia	+	+	+	+	+
Mongolia_LBA_CenterWest_4	EastAsia	+	+	+	+	+
Mongolia_LBA_Khovsgol_6	EastAsia	+	+	+	+	+
Mongolia_LBA_Ulaanzukh_2	EastAsia	+	+	+	+	+
Mongolia_North_N	EastAsia	+	+	+	+	+
Mongolia_Selenge_LateMedieval	EastAsia	+	+	+	+	+
Mongolia_Selenge_XiongnuLateMedieval	EastAsia	+	+	+	+	+
Mongolia_Selenge_XiongnuMedieval	EastAsia	+	+	+	+	+
Mongolia_Sukhbaatar_LateMedieval	EastAsia	+	+	+	+	+
Mongolia_Sukhbaatar_MLBAXiongnuLateMedieval	EastAsia	+	+	+	+	+
Mongolia_Sukhbaatar_XiongnuLateMedieval	EastAsia	+	+	+	+	+
Mongolia_Tuv_LateMedieval	EastAsia	+	+	+	+	+
Mongolia_Tuv_Xiongnu	EastAsia	+	+	+	+
Mongolia_Ulaanbaatar_EIALateMedieval	EastAsia	+	+	+	+
Mongolia_Umungobi_LateMedieval	EastAsia	+	+	+	+	+
Mongolia_Uvs_EIAXiongnuLateMedival	EastAsia	+	+	+	+	+
Mongolia_Uvurkhangai_Xiongnu	EastAsia	+	+	+	+
Mongolia_Zavkhan_MLBA	EastAsia	+	+	+	+
Namazga_CA	West/CentralAsia	+	+	+	+	+
Natufian	Levant/Anatolia_EF	+	+	+	+	+
NLithuania	Europe_IA	+	+	+
Nomad_Hun-Sarmatian	WesternSteppe_IA	+	+	+	+
Nomad_IA	WesternSteppe_IA	+	+	+	+	+
Nomad_Med	WesternSteppe_MA	+	+	+	+	+
Northern_LNBA	Europe_LNBA	+	+	+	+	+
Norway_IA	Europe_IA	+	+	+	+	+
Norway_LN_BA	Europe_LNBA	+	+	+	+
Norway_Medieval	Europe_MA	+	+	+	+	+
Norway_Viking	Europe_IA	+	+	+	+	+
Okunevo_EMBA	WesternSteppe_EMBA	+	+	+	+	+
Oy_Dzhaylau_MLBA	WesternSteppe_MLBA	+	+	+	+	+
Pakistan_Butkara_IA	West/CentralAsia	+	+	+	+	+
Pakistan_Gogdara_IA	West/CentralAsia	+	+	+	+
Pakistan_H_Barikot	West/CentralAsia	+	+	+	+	+
Pakistan_H_SaiduSharif	West/CentralAsia	+	+	+	+	+
Pakistan_Katelai_IA	West/CentralAsia	+	+	+	+	+
Pakistan_Loebanr_IA	West/CentralAsia	+	+	+	+	+
Petrovka	WesternSteppe_MLBA	+	+	+	+	+
Poland_BellBeaker	Europe_LNBA	+	+	+	+	+
Poland_BKG	Europe_EF	+	+	+	+	+
Poland_CWC	Europe_LNBA	+	+	+	+	+
Poland_EBA	Europe_LNBA	+	+	+	+	+
Poland_GlobularAmphora	Europe_EF	+	+	+	+	+
Poland_Medieval	Europe_MA	+	+	+
Poland_Viking	Europe_IA	+	+	+	+	+
Poltavka	WesternSteppe_EMBA	+	+	+	+	+
Poprad	WesternSteppe_IA	+	+	+	+
Potapovka	WesternSteppe_EMBA	+	+	+	+	+
Remedello	Europe_EF	+	+	+	+	+
Romania_BA_1	Europe_LNBA	+	+	+	+
Romania_BA_Arman	Europe_LNBA	+	+	+	+	+
Romania_C_Bodrogkeresztur	Europe_EF	+	+	+	+	+
Romania_HG	EuropeHG_WHG	+	+	+	+
Romania_N	Europe_EF	+	+	+	+	+
Russia_AginBuryat_N	Siberia	+	+	+	+
Russia_AngaraRiver_BA	Siberia	+	+	+	+	+
Russia_AngaraRiver_N	Siberia	+	+	+	+	+
Russia_Buryatia_PreBronze	Siberia	+	+	+	+	+
Russia_Buryatia_Xiongnu	Siberia	+	+	+	+	+
Russia_Caucasus_Eneolithic	West/CentralAsia	+	+	+	+
Russia_Caucasus_LateMaikop	West/CentralAsia	+	+	+	+
Russia_Caucasus_Maikop	West/CentralAsia	+	+	+	+
Russia_Caucasus_Maikop_Novosvobodnaya	West/CentralAsia	+	+	+	+	+
Russia_CentralYakutia_LN	Siberia	+	+	+	+
Russia_DevilsCave_N	Siberia	+	+	+	+	+
Russia_Early_Sarmatian	WesternSteppe_IA	+	+	+
Russia_EBA	WesternSteppe_EMBA	+	+	+	+
Russia_Ekven_IA	Siberia	+	+	+	+	+
Russia_KolymaRiver_LN	Siberia	+	+	+	+	+
Russia_LakeBaikal_N	Siberia	+	+	+	+
Russia_Late_Sarmatian	WesternSteppe_IA	+	+	+	+	+
Russia_LenaRiver_BA	Siberia	+	+	+	+	+
Russia_LenaRiver_EN	Siberia	+	+	+	+
Russia_LenaRiver_N	Siberia	+	+	+	+	+
Russia_Mezhovskaya	WesternSteppe_MLBA	+	+	+	+	+
Russia_MN_Boisman	Siberia	+	+	+	+	+
Russia_North_Caucasus	WesternSteppe_MLBA	+	+	+	+	+
Russia_North_Caucasus_MBA	West/CentralAsia	+	+	+	+	+
Russia_Sargat_IA	WesternSteppe_IA	+	+	+	+	+
Russia_Siberia_Irkutsk_EBA	Siberia	+	+	+	+	+
Russia_Siberia_Lena_EBA	Siberia	+	+	+	+	+
Russia_Siberia_Lena_EN	Siberia	+	+	+	+
Russia_Srubnaya_Alakul	WesternSteppe_IA	+	+	+	+	+
Russia_Steppe_Catacomb	WesternSteppe_MLBA	+	+	+	+	+
Russia_Steppe_Eneolithic	WesternSteppe_CA	+	+	+	+	+
Russia_Steppe_Maikop	WesternSteppe_EMBA	+	+	+	+	+
Russia_Uelen_OldBeringSea	Siberia	+	+	+	+	+
Russia_UstBelaya_Angara	Siberia	+	+	+	+	+
Russia_Viking	Europe_IA	+	+	+	+	+
SaltovoMayaki	WesternSteppe_MA	+	+	+		+
Samara_Eneolithic	WesternSteppe_N	+	+	+	+	+
Sappali_Tepe_BA	West/CentralAsia	+	+	+	+	+
Sar_Cau	WesternSteppe_IA	+	+	+
Sarmatian	WesternSteppe_IA	+	+	+	+	+
Sarmatian_SU	WesternSteppe_IA	+	+	+	+
Scotland_Viking	Europe_IA	+	+	+	+	+
Scy_Kaz	WesternSteppe_IA	+	+	+		+
ScySar_SU	WesternSteppe_IA	+	+	+	+	+
Scythian_East	WesternSteppe_IA	+	+	+	+	+
Scythian_IA	WesternSteppe_IA	+	+	+	+
Serbia_Mokrin_EBA_Maros	Europe_LNBA	+	+	+	+	+
Shamanka_EBA	Siberia	+	+	+	+	+
Shamanka_EN	Siberia	+	+	+	+	+
SHG	EuropeHG_SHG	+	+	+	+	+
SidelkinoEHG_ML	EuropeHG_EHG	+	+	+	+
Sintashta	WesternSteppe_MLBA	+	+	+	+	+
Slovakia_IA_Vekerzug	Europe_IA	+	+	+	+	+
Slovakia_LIA_LaTene	Europe_IA	+	+	+	+	+
Slovenia_EIA	Europe_IA	+	+	+	+	+
Srubnaya	WesternSteppe_MLBA	+	+	+	+	+
Sweden_BAC	Europe_LNBA	+	+	+	+
Sweden_EarlyViking	Europe_IA	+	+	+
Sweden_FBC	Europe_EF	+	+	+	+
Sweden_Gotland_Ajvide_PittedWare_BattleAxe	EuropeHG_SHG	+	+	+	+
Sweden_Gotland_Hemmor_PittedWare_BattleAxe	EuropeHG_SHG	+	+	+	+	+
Sweden_Gotland_Vasterbjers_PittedWare_BattleAxe	EuropeHG_SHG	+	+	+	+	+
Sweden_IA	Europe_IA	+	+	+	+
Sweden_LNBA	Europe_LNBA	+	+	+	+
Sweden_Megalithic	Europe_EF	+	+	+	+	+
Sweden_Mesolithic	EuropeHG_SHG	+	+	+	+	+
Sweden_Mgl	Europe_LNBA	+	+	+	+	+
Sweden_PWC	EuropeHG_SHG	+	+	+	+
Sweden_TRB	Europe_EF	+	+	+	+
Sweden_Viking	Europe_IA	+	+	+	+	+
Switzerland_EBA_1	Europe_EF	+	+	+	+	+
Switzerland_EBA_2	Europe_LNBA	+	+	+	+	+
Switzerland_LN	Europe_EF	+	+	+	+	+
Tagar	WesternSteppe_IA	+	+	+	+	+
TianShanHun	WesternSteppe_IA	+	+	+	+	+
TianShanSaka	WesternSteppe_IA	+	+	+	+	+
Turkmenistan_C_Geoksyur	West/CentralAsia	+	+	+	+	+
Udegram_IA	West/CentralAsia	+	+	+	+	+
Ukraine_BA	Ukraine_LNBA	+	+	+	+	+
Ukraine_BellBeaker	Ukraine_LNBA	+	+	+	+	+
Ukraine_CordedWare	Ukraine_LNBA	+	+	+	+	+
Ukraine_Crimea_Pantikapaion	Ukraine_IA	+	+	+	+	+
Ukraine_Eneolithic	Ukraine_LNBA	+	+	+	+	+
Ukraine_GlobularAmphora	Ukraine_EF	+	+	+	+	+
Ukraine_Medieval	Ukraine_MA	+	+	+	+	+
Ukraine_Mesolithic	Ukraine_EHG	+	+	+	+	+
Ukraine_Neolithic	Ukraine_EHG	+	+	+	+	+
Ukraine_Scythian	Ukraine_EIA	+	+	+	+	+
Ukraine_Trypillia	Ukraine_EF	+	+	+	+	+
Ukraine_Viking	Ukraine_IA	+	+	+	+	+
Ukraine_Yamnaya	Ukraine_LNBA	+	+	+	+	+
UkraineBA_Srubna	Ukraine_LNBA	+	+	+		+
UkraineEIA_Scythian_LeftDnipro_LocAgr	Ukraine_EIA	+	+	+	+	+
UkraineEIA_Scythian_NBlaSea_Nom	Ukraine_EIA	+	+	+	+	+
UkraineEIA_Scythian_RightDnipro_IllThr	Ukraine_EIA	+	+	+	+	+
UkraineEIA_Scythian_SivDon_Nom	Ukraine_EIA	+	+	+	+	+
UkraineEIA_Scythian_SivDon_NomEl	Ukraine_EIA	+	+	+	+	+
UkraineEIA_ThracianHallstatt	Ukraine_EIA	+	+	+	+	+
UkraineFBA_Belozerska_Pre-Kimmerian	Ukraine_LNBA	+	+	+	+	+
UkraineIA_Chernyakhiv	Ukraine_IA	+	+	+	+	+
UstIda_EBA	Siberia	+	+	+	+	+
UstIda_LN	Siberia	+	+	+	+	+
Uzbekistan_Bustan_BA	West/CentralAsia	+	+	+	+	+
Vietnam_BA	EastAsia	+	+	+	+
Vietnam_BA_DongSonCulture	EastAsia	+	+	+		+
Vietnam_LN	EastAsia	+	+	+	+	+
Vietnam_N	EastAsia	+	+	+		+
West_Siberia_N	Siberia	+	+	+	+	+
WesternRussiaHG	EuropeHG_EHG	+	+	+	+	+
WHG	EuropeHG_WHG	+	+	+	+	+
Wusun	WesternSteppe_IA	+	+	+	+	+
XiongNu	EastAsia	+	+	+	+	+
XiongNu_WE	EastAsia	+	+	+	+
Yamnaya	WesternSteppe_EMBA	+	+	+	+
Yamnaya_Bulgaria	WesternSteppe_EMBA	+	+	+	+
Yamnaya_Caucasus	WesternSteppe_EMBA	+	+	+	+	+
Yamnaya_Kalmykia	WesternSteppe_EMBA	+	+	+	+	+
Yamnaya_Samara	WesternSteppe_EMBA	+	+	+	+	+
Zevakinskiy_LBA	WesternSteppe_MLBA	+	+	+	+	+
